# Optimizing root phenotyping: Assessing the impact of camera calibration on 3D root reconstruction

**DOI:** 10.1101/2025.03.09.642238

**Authors:** Peter Pietrzyk, Suxing Liu, Alexander Bucksch

## Abstract

Accurate 3D reconstruction is essential for high-throughput plant phenotyping, particularly for studying complex structures such as root systems. While photogrammetry and Structure from Motion (SfM) techniques have become widely used for 3D root imaging, the camera settings used are often underreported in studies, and the impact of camera calibration on model accuracy remains largely underexplored in plant science. In this study, we systematically evaluate the effects of focus, aperture, exposure time, and gain settings on the quality of 3D root models made with a multi-camera scanning system. We show through a series of experiments that calibration significantly improves model quality, with focus misalignment and shallow depth of field (DoF) being the most important factors affecting reconstruction accuracy. Our results further show that proper calibration has a greater effect on reducing noise than filtering it during post-processing, emphasizing the importance of optimizing image acquisition rather than relying solely on computational corrections. This work improves the repeatability and accuracy of 3D root phenotyping by giving useful calibration guidelines. This leads to better trait quantification for use in crop research and plant breeding.
