## Supplementary material for "Optimizing root phenotyping: Assessing the impact of camera calibration on 3D root reconstruction": table_clean_10nn.csv

Test	Root	Image num	Distance	Focus (from center)	Aperture	Exposure (sec)	Gain (dB)	White balance (R,G,B)	jpg quality	k	curvature_mean	anisotropy_mean	linearity_mean	planarity_mean	sphericity_mean	Pointcloud size	filename
E1#1: Calibrated	root_4	680	44.2	0	F/4	1/30	+0dB	(91, 64, 76)	95	10	0.1342811	0.74570507	0.42792672	0.3177782	0.25429493	7826697.0	root_4_good_clean.ply
E1#1: Calibrated	root_9	680	44.2	0	F/4	1/30	+0dB	(91, 64, 76)	95	10	0.13441181	0.7455923	0.42886686	0.3167254	0.25440755	4660708.0	root_9_good_clean.ply
E1#1: Calibrated	root_3	680	44.2	0	F/4	1/30	+0dB	(91, 64, 76)	95	10	0.13972205	0.73345083	0.4227544	0.31069663	0.26654926	4226954.0	root_3_good_clean.ply
E1#1: Calibrated	root_6	680	44.2	0	F/4	1/30	+0dB	(91, 64, 76)	95	10	0.134139	0.7459576	0.4283189	0.3176382	0.2540427	7731576.0	root_6_good_clean.ply
E1#1: Calibrated	root_12	680	44.2	0	F/4	1/30	+0dB	(91, 64, 76)	95	10	0.13605878	0.7417395	0.4264982	0.31524104	0.2582608	5173788.0	root_12_good_clean.ply
E1#1: Calibrated	root_10	680	44.2	0	F/4	1/30	+0dB	(91, 64, 76)	95	10	0.13673335	0.7402371	0.42587155	0.31436577	0.25976285	5244478.0	root_10_good_clean.ply
E1#1: Calibrated	root_1	680	44.2	0	F/4	1/30	+0dB	(91, 64, 76)	95	10	0.13346373	0.74763525	0.42916235	0.31847286	0.2523646	4414116.0	root_1_good_clean.ply
E1#1: Calibrated	root_11	680	44.2	0	F/4	1/30	+0dB	(91, 64, 76)	95	10	0.13324916	0.74798614	0.42913005	0.3188561	0.2520131	7490142.0	root_11_good_clean.ply
E1#1: Calibrated	root_7	680	44.2	0	F/4	1/30	+0dB	(91, 64, 76)	95	10	0.1381607	0.7370591	0.42438197	0.31267735	0.26294097	5185638.0	root_7_good_clean.ply
E1#1: Calibrated	root_2	680	44.2	0	F/4	1/30	+0dB	(91, 64, 76)	95	10	0.13494278	0.74415356	0.42738152	0.31677213	0.25584662	4872759.0	root_2_good_clean.ply
E1#1: Calibrated	root_5	680	44.2	0	F/4	1/30	+0dB	(91, 64, 76)	95	10	0.13376778	0.7468137	0.42833486	0.31847936	0.25318602	6395826.0	root_5_good_clean.ply
E1#1: Calibrated	root_8	680	44.2	0	F/4	1/30	+0dB	(91, 64, 76)	95	10	0.13703507	0.7396678	0.4258352	0.31383252	0.2603321	3015763.0	root_8_good_clean.ply
E1#2: Uncalibrated	root_4	680	44.2	+/-10	F/2	1/1000	+12dB	(91, 64, 76)	95	10	0.1387105	0.736014	0.42481384	0.31120032	0.26398566	7856914.0	root_4_bad_clean.ply
E1#2: Uncalibrated	root_9	680	44.2	+/-10	F/2	1/1000	+12dB	(91, 64, 76)	95	10	0.1390453	0.7354005	0.4252311	0.31016976	0.26459908	4806269.0	root_9_bad_clean.ply
E1#2: Uncalibrated	root_3	680	44.2	+/-10	F/2	1/1000	+12dB	(91, 64, 76)	95	10	0.14259559	0.7269594	0.4197184	0.30724135	0.27304012	4569992.0	root_3_bad_clean.ply
E1#2: Uncalibrated	root_6	680	44.2	+/-10	F/2	1/1000	+12dB	(91, 64, 76)	95	10	0.13832924	0.73691136	0.42572355	0.3111879	0.26308802	7826082.0	root_6_bad_clean.ply
E1#2: Uncalibrated	root_12	680	44.2	+/-10	F/2	1/1000	+12dB	(91, 64, 76)	95	10	0.14037599	0.7321486	0.42284313	0.30930492	0.26785192	5420052.0	root_12_bad_clean.ply
E1#2: Uncalibrated	root_10	680	44.2	+/-10	F/2	1/1000	+12dB	(91, 64, 76)	95	10	0.14068355	0.7315143	0.42268932	0.30882457	0.26848623	5457073.0	root_10_bad_clean.ply
E1#2: Uncalibrated	root_1	680	44.2	+/-10	F/2	1/1000	+12dB	(91, 64, 76)	95	10	0.13848096	0.7366233	0.42518115	0.31144235	0.26337638	4658806.0	root_1_bad_clean.ply
E1#2: Uncalibrated	root_11	680	44.2	+/-10	F/2	1/1000	+12dB	(91, 64, 76)	95	10	0.13757165	0.7386584	0.42659572	0.3120624	0.26134193	7455999.0	root_11_bad_clean.ply
E1#2: Uncalibrated	root_7	680	44.2	+/-10	F/2	1/1000	+12dB	(91, 64, 76)	95	10	0.14178778	0.7289581	0.4213122	0.30764583	0.2710417	5410744.0	root_7_bad_clean.ply
E1#2: Uncalibrated	root_2	680	44.2	+/-10	F/2	1/1000	+12dB	(91, 64, 76)	95	10	0.13944682	0.7342979	0.4238942	0.31040338	0.26570216	5135092.0	root_2_bad_clean.ply
E1#2: Uncalibrated	root_5	680	44.2	+/-10	F/2	1/1000	+12dB	(91, 64, 76)	95	10	0.13821074	0.73711234	0.4250699	0.31204236	0.26288778	6618816.0	root_5_bad_clean.ply
E1#2: Uncalibrated	root_8	680	44.2	+/-10	F/2	1/1000	+12dB	(91, 64, 76)	95	10	0.14089958	0.7310045	0.42206568	0.30893874	0.26899558	3219201.0	root_8_bad_clean.ply
