## Supplementary material for "Optimizing root phenotyping: Assessing the impact of camera calibration on 3D root reconstruction": table_clean_25nn.csv

Test	Root	Image num	Distance	Focus (from center)	Aperture	Exposure (sec)	Gain (dB)	White balance (R,G,B)	jpg quality	k	curvature_mean	anisotropy_mean	linearity_mean	planarity_mean	sphericity_mean	Pointcloud size	filename
E1#1: Calibrated	root_4	680	44.2	0	F/4	1/30	+0dB	(91, 64, 76)	95	25	0.1693112	0.6444843	0.3145549	0.3299292	0.35551557	7826697.0	root_4_good_clean.ply
E1#1: Calibrated	root_9	680	44.2	0	F/4	1/30	+0dB	(91, 64, 76)	95	25	0.16952416	0.64443654	0.31629294	0.32814354	0.35556343	4660708.0	root_9_good_clean.ply
E1#1: Calibrated	root_3	680	44.2	0	F/4	1/30	+0dB	(91, 64, 76)	95	25	0.18332753	0.6091362	0.3081481	0.30098823	0.39086398	4226954.0	root_3_good_clean.ply
E1#1: Calibrated	root_6	680	44.2	0	F/4	1/30	+0dB	(91, 64, 76)	95	25	0.1695225	0.6442124	0.31743386	0.3267791	0.3557874	7731576.0	root_6_good_clean.ply
E1#1: Calibrated	root_12	680	44.2	0	F/4	1/30	+0dB	(91, 64, 76)	95	25	0.174241	0.6323226	0.3130459	0.31927678	0.3676774	5173788.0	root_12_good_clean.ply
E1#1: Calibrated	root_10	680	44.2	0	F/4	1/30	+0dB	(91, 64, 76)	95	25	0.17485553	0.6306617	0.31229436	0.3183676	0.36933804	5244478.0	root_10_good_clean.ply
E1#1: Calibrated	root_1	680	44.2	0	F/4	1/30	+0dB	(91, 64, 76)	95	25	0.16703182	0.6503132	0.31534725	0.33496606	0.3496866	4414116.0	root_1_good_clean.ply
E1#1: Calibrated	root_11	680	44.2	0	F/4	1/30	+0dB	(91, 64, 76)	95	25	0.16753091	0.6494921	0.31877065	0.33072042	0.3505085	7490142.0	root_11_good_clean.ply
E1#1: Calibrated	root_7	680	44.2	0	F/4	1/30	+0dB	(91, 64, 76)	95	25	0.17897093	0.6204259	0.31082076	0.30960488	0.37957433	5185638.0	root_7_good_clean.ply
E1#1: Calibrated	root_2	680	44.2	0	F/4	1/30	+0dB	(91, 64, 76)	95	25	0.17185393	0.6379758	0.31396762	0.32400832	0.3620238	4872759.0	root_2_good_clean.ply
E1#1: Calibrated	root_5	680	44.2	0	F/4	1/30	+0dB	(91, 64, 76)	95	25	0.16856936	0.6465096	0.31529322	0.3312161	0.3534906	6395826.0	root_5_good_clean.ply
E1#1: Calibrated	root_8	680	44.2	0	F/4	1/30	+0dB	(91, 64, 76)	95	25	0.17581958	0.6285278	0.31193715	0.3165901	0.37147245	3015763.0	root_8_good_clean.ply
E1#2: Uncalibrated	root_4	680	44.2	+/-10	F/2	1/1000	+12dB	(91, 64, 76)	95	25	0.17971092	0.61943704	0.3129256	0.30651122	0.38056308	7856914.0	root_4_bad_clean.ply
E1#2: Uncalibrated	root_9	680	44.2	+/-10	F/2	1/1000	+12dB	(91, 64, 76)	95	25	0.1802793	0.6183777	0.31403565	0.30434197	0.38162223	4806269.0	root_9_bad_clean.ply
E1#2: Uncalibrated	root_3	680	44.2	+/-10	F/2	1/1000	+12dB	(91, 64, 76)	95	25	0.19097318	0.5899957	0.30559087	0.28440416	0.41000462	4569992.0	root_3_bad_clean.ply
E1#2: Uncalibrated	root_6	680	44.2	+/-10	F/2	1/1000	+12dB	(91, 64, 76)	95	25	0.17886576	0.62193215	0.31622523	0.30570668	0.37806842	7826082.0	root_6_bad_clean.ply
E1#2: Uncalibrated	root_12	680	44.2	+/-10	F/2	1/1000	+12dB	(91, 64, 76)	95	25	0.18511888	0.60561967	0.31096068	0.29465926	0.39437994	5420052.0	root_12_bad_clean.ply
E1#2: Uncalibrated	root_10	680	44.2	+/-10	F/2	1/1000	+12dB	(91, 64, 76)	95	25	0.18448561	0.6073248	0.31085607	0.2964689	0.392675	5457073.0	root_10_bad_clean.ply
E1#2: Uncalibrated	root_1	680	44.2	+/-10	F/2	1/1000	+12dB	(91, 64, 76)	95	25	0.17883353	0.62159866	0.31231007	0.3092884	0.3784011	4658806.0	root_1_bad_clean.ply
E1#2: Uncalibrated	root_11	680	44.2	+/-10	F/2	1/1000	+12dB	(91, 64, 76)	95	25	0.1773408	0.6261475	0.3176976	0.30844927	0.37385273	7455999.0	root_11_bad_clean.ply
E1#2: Uncalibrated	root_7	680	44.2	+/-10	F/2	1/1000	+12dB	(91, 64, 76)	95	25	0.1883693	0.59707433	0.3082816	0.28879267	0.402926	5410744.0	root_7_bad_clean.ply
E1#2: Uncalibrated	root_2	680	44.2	+/-10	F/2	1/1000	+12dB	(91, 64, 76)	95	25	0.18191962	0.6134981	0.31138942	0.30210835	0.3865018	5135092.0	root_2_bad_clean.ply
E1#2: Uncalibrated	root_5	680	44.2	+/-10	F/2	1/1000	+12dB	(91, 64, 76)	95	25	0.17905019	0.6210688	0.31320322	0.30786574	0.37893116	6618816.0	root_5_bad_clean.ply
E1#2: Uncalibrated	root_8	680	44.2	+/-10	F/2	1/1000	+12dB	(91, 64, 76)	95	25	0.18580821	0.60369503	0.30881664	0.29487866	0.39630502	3219201.0	root_8_bad_clean.ply
