## Supplementary material for "Optimizing root phenotyping: Assessing the impact of camera calibration on 3D root reconstruction": table_clean_50nn.csv

Test	Root	Image num	Distance	Focus (from center)	Aperture	Exposure (sec)	Gain (dB)	White balance (R,G,B)	jpg quality	k	curvature_mean	anisotropy_mean	linearity_mean	planarity_mean	sphericity_mean	Pointcloud size	filename
E1#1: Calibrated	root_4	680	44.2	0	F/4	1/30	+0dB	(91, 64, 76)	95	50	0.17234132	0.62545455	0.26674584	0.35870856	0.37454548	7826697.0	root_4_good_clean.ply
E1#1: Calibrated	root_9	680	44.2	0	F/4	1/30	+0dB	(91, 64, 76)	95	50	0.1719649	0.6271033	0.26899838	0.35810497	0.37289652	4660708.0	root_9_good_clean.ply
E1#1: Calibrated	root_3	680	44.2	0	F/4	1/30	+0dB	(91, 64, 76)	95	50	0.19173795	0.57386947	0.2568792	0.31699026	0.42613032	4226954.0	root_3_good_clean.ply
E1#1: Calibrated	root_6	680	44.2	0	F/4	1/30	+0dB	(91, 64, 76)	95	50	0.17286627	0.625142	0.27410233	0.3510395	0.37485808	7731576.0	root_6_good_clean.ply
E1#1: Calibrated	root_12	680	44.2	0	F/4	1/30	+0dB	(91, 64, 76)	95	50	0.17876603	0.6089427	0.26424456	0.34469852	0.39105687	5173788.0	root_12_good_clean.ply
E1#1: Calibrated	root_10	680	44.2	0	F/4	1/30	+0dB	(91, 64, 76)	95	50	0.17879097	0.6087302	0.26402956	0.34470075	0.39126986	5244478.0	root_10_good_clean.ply
E1#1: Calibrated	root_1	680	44.2	0	F/4	1/30	+0dB	(91, 64, 76)	95	50	0.16895841	0.6342501	0.26662013	0.36762986	0.3657498	4414116.0	root_1_good_clean.ply
E1#1: Calibrated	root_11	680	44.2	0	F/4	1/30	+0dB	(91, 64, 76)	95	50	0.17002395	0.63311464	0.27586845	0.35724556	0.36688572	7490142.0	root_11_good_clean.ply
E1#1: Calibrated	root_7	680	44.2	0	F/4	1/30	+0dB	(91, 64, 76)	95	50	0.18526466	0.5913162	0.2607836	0.33053246	0.40868413	5185638.0	root_7_good_clean.ply
E1#1: Calibrated	root_2	680	44.2	0	F/4	1/30	+0dB	(91, 64, 76)	95	50	0.17633165	0.61485773	0.2658661	0.3489914	0.3851426	4872759.0	root_2_good_clean.ply
E1#1: Calibrated	root_5	680	44.2	0	F/4	1/30	+0dB	(91, 64, 76)	95	50	0.17114028	0.6290527	0.2676977	0.36135504	0.3709475	6395826.0	root_5_good_clean.ply
E1#1: Calibrated	root_8	680	44.2	0	F/4	1/30	+0dB	(91, 64, 76)	95	50	0.18094249	0.6029692	0.26133877	0.34163016	0.39703083	3015763.0	root_8_good_clean.ply
E1#2: Uncalibrated	root_4	680	44.2	+/-10	F/2	1/1000	+12dB	(91, 64, 76)	95	50	0.18526709	0.5925618	0.26320627	0.32935545	0.40743816	7856914.0	root_4_bad_clean.ply
E1#2: Uncalibrated	root_9	680	44.2	+/-10	F/2	1/1000	+12dB	(91, 64, 76)	95	50	0.18516515	0.5933395	0.26451337	0.3288261	0.40666053	4806269.0	root_9_bad_clean.ply
E1#2: Uncalibrated	root_3	680	44.2	+/-10	F/2	1/1000	+12dB	(91, 64, 76)	95	50	0.20191081	0.54666394	0.2525259	0.2941379	0.45333603	4569992.0	root_3_bad_clean.ply
E1#2: Uncalibrated	root_6	680	44.2	+/-10	F/2	1/1000	+12dB	(91, 64, 76)	95	50	0.18413451	0.59657425	0.2703823	0.32619163	0.4034261	7826082.0	root_6_bad_clean.ply
E1#2: Uncalibrated	root_12	680	44.2	+/-10	F/2	1/1000	+12dB	(91, 64, 76)	95	50	0.19356382	0.5704821	0.2609503	0.309532	0.42951757	5420052.0	root_12_bad_clean.ply
E1#2: Uncalibrated	root_10	680	44.2	+/-10	F/2	1/1000	+12dB	(91, 64, 76)	95	50	0.19128034	0.5766014	0.26065847	0.31594312	0.42339855	5457073.0	root_10_bad_clean.ply
E1#2: Uncalibrated	root_1	680	44.2	+/-10	F/2	1/1000	+12dB	(91, 64, 76)	95	50	0.18316862	0.59774816	0.26089942	0.33684894	0.40225223	4658806.0	root_1_bad_clean.ply
E1#2: Uncalibrated	root_11	680	44.2	+/-10	F/2	1/1000	+12dB	(91, 64, 76)	95	50	0.18194185	0.60323346	0.27276373	0.33046952	0.39676648	7455999.0	root_11_bad_clean.ply
E1#2: Uncalibrated	root_7	680	44.2	+/-10	F/2	1/1000	+12dB	(91, 64, 76)	95	50	0.19761606	0.5589097	0.2567026	0.30220693	0.44109035	5410744.0	root_7_bad_clean.ply
E1#2: Uncalibrated	root_2	680	44.2	+/-10	F/2	1/1000	+12dB	(91, 64, 76)	95	50	0.18865266	0.58290076	0.26084894	0.3220519	0.41709915	5135092.0	root_2_bad_clean.ply
E1#2: Uncalibrated	root_5	680	44.2	+/-10	F/2	1/1000	+12dB	(91, 64, 76)	95	50	0.18456413	0.5946059	0.26360384	0.33100143	0.40539423	6618816.0	root_5_bad_clean.ply
E1#2: Uncalibrated	root_8	680	44.2	+/-10	F/2	1/1000	+12dB	(91, 64, 76)	95	50	0.19396698	0.56869113	0.25647083	0.31222028	0.43130893	3219201.0	root_8_bad_clean.ply
