## Supplementary material for "Optimizing root phenotyping: Assessing the impact of camera calibration on 3D root reconstruction": table_clean_100nn.csv

Test	Root	Image num	Distance	Focus (from center)	Aperture	Exposure (sec)	Gain (dB)	White balance (R,G,B)	jpg quality	k	curvature_mean	anisotropy_mean	linearity_mean	planarity_mean	sphericity_mean	Pointcloud size	filename
E1#1: Calibrated	root_4	680	44.2	0	F/4	1/30	+0dB	(91, 64, 76)	95	100	0.16494177	0.64166397	0.2568303	0.38483396	0.35833567	7826697.0	root_4_good_clean.ply
E1#1: Calibrated	root_9	680	44.2	0	F/4	1/30	+0dB	(91, 64, 76)	95	100	0.1629514	0.6475808	0.25947702	0.38810372	0.3524193	4660708.0	root_9_good_clean.ply
E1#1: Calibrated	root_3	680	44.2	0	F/4	1/30	+0dB	(91, 64, 76)	95	100	0.18680747	0.5823627	0.24136633	0.3409968	0.41763714	4226954.0	root_3_good_clean.ply
E1#1: Calibrated	root_6	680	44.2	0	F/4	1/30	+0dB	(91, 64, 76)	95	100	0.16513212	0.64333266	0.27076027	0.37257296	0.3566665	7731576.0	root_6_good_clean.ply
E1#1: Calibrated	root_12	680	44.2	0	F/4	1/30	+0dB	(91, 64, 76)	95	100	0.17150347	0.6245124	0.25199306	0.3725194	0.37548777	5173788.0	root_12_good_clean.ply
E1#1: Calibrated	root_10	680	44.2	0	F/4	1/30	+0dB	(91, 64, 76)	95	100	0.1703696	0.62769943	0.25379193	0.37390763	0.37230003	5244478.0	root_10_good_clean.ply
E1#1: Calibrated	root_1	680	44.2	0	F/4	1/30	+0dB	(91, 64, 76)	95	100	0.16059144	0.65281236	0.2554632	0.39734903	0.34718803	4414116.0	root_1_good_clean.ply
E1#1: Calibrated	root_11	680	44.2	0	F/4	1/30	+0dB	(91, 64, 76)	95	100	0.16139522	0.65370977	0.2726757	0.38103408	0.34628987	7490142.0	root_11_good_clean.ply
E1#1: Calibrated	root_7	680	44.2	0	F/4	1/30	+0dB	(91, 64, 76)	95	100	0.17925888	0.60255563	0.2461423	0.35641345	0.39744443	5185638.0	root_7_good_clean.ply
E1#1: Calibrated	root_2	680	44.2	0	F/4	1/30	+0dB	(91, 64, 76)	95	100	0.16950321	0.6295851	0.25515327	0.37443173	0.3704153	4872759.0	root_2_good_clean.ply
E1#1: Calibrated	root_5	680	44.2	0	F/4	1/30	+0dB	(91, 64, 76)	95	100	0.16279607	0.64816946	0.25840852	0.3897606	0.35183078	6395826.0	root_5_good_clean.ply
E1#1: Calibrated	root_8	680	44.2	0	F/4	1/30	+0dB	(91, 64, 76)	95	100	0.17495339	0.6145502	0.24701542	0.3675346	0.38544986	3015763.0	root_8_good_clean.ply
E1#2: Uncalibrated	root_4	680	44.2	+/-10	F/2	1/1000	+12dB	(91, 64, 76)	95	100	0.17794321	0.6070784	0.24760297	0.35947534	0.392922	7856914.0	root_4_bad_clean.ply
E1#2: Uncalibrated	root_9	680	44.2	+/-10	F/2	1/1000	+12dB	(91, 64, 76)	95	100	0.17625578	0.61217844	0.2488101	0.36336866	0.38782164	4806269.0	root_9_bad_clean.ply
E1#2: Uncalibrated	root_3	680	44.2	+/-10	F/2	1/1000	+12dB	(91, 64, 76)	95	100	0.19799645	0.5505354	0.23111652	0.31941843	0.44946492	4569992.0	root_3_bad_clean.ply
E1#2: Uncalibrated	root_6	680	44.2	+/-10	F/2	1/1000	+12dB	(91, 64, 76)	95	100	0.17631674	0.6133895	0.2606674	0.35272267	0.38661027	7826082.0	root_6_bad_clean.ply
E1#2: Uncalibrated	root_12	680	44.2	+/-10	F/2	1/1000	+12dB	(91, 64, 76)	95	100	0.18800801	0.5799933	0.24351378	0.33647984	0.42000654	5420052.0	root_12_bad_clean.ply
E1#2: Uncalibrated	root_10	680	44.2	+/-10	F/2	1/1000	+12dB	(91, 64, 76)	95	100	0.18361159	0.59199524	0.24470611	0.3472892	0.4080048	5457073.0	root_10_bad_clean.ply
E1#2: Uncalibrated	root_1	680	44.2	+/-10	F/2	1/1000	+12dB	(91, 64, 76)	95	100	0.17425013	0.61614627	0.24309498	0.37305054	0.38385436	4658806.0	root_1_bad_clean.ply
E1#2: Uncalibrated	root_11	680	44.2	+/-10	F/2	1/1000	+12dB	(91, 64, 76)	95	100	0.17343393	0.6222737	0.26364443	0.3586296	0.37772605	7455999.0	root_11_bad_clean.ply
E1#2: Uncalibrated	root_7	680	44.2	+/-10	F/2	1/1000	+12dB	(91, 64, 76)	95	100	0.19204463	0.5676748	0.23683116	0.33084375	0.43232507	5410744.0	root_7_bad_clean.ply
E1#2: Uncalibrated	root_2	680	44.2	+/-10	F/2	1/1000	+12dB	(91, 64, 76)	95	100	0.18206106	0.5952073	0.24407886	0.35112828	0.40479273	5135092.0	root_2_bad_clean.ply
E1#2: Uncalibrated	root_5	680	44.2	+/-10	F/2	1/1000	+12dB	(91, 64, 76)	95	100	0.17680018	0.6107106	0.24808586	0.36262512	0.38928935	6618816.0	root_5_bad_clean.ply
E1#2: Uncalibrated	root_8	680	44.2	+/-10	F/2	1/1000	+12dB	(91, 64, 76)	95	100	0.18867148	0.57666236	0.2359941	0.34066808	0.42333794	3219201.0	root_8_bad_clean.ply
