## Supplementary material for "Optimizing root phenotyping: Assessing the impact of camera calibration on 3D root reconstruction": table_clean_200nn.csv

Test	Root	Image num	Distance	Focus (from center)	Aperture	Exposure (sec)	Gain (dB)	White balance (R,G,B)	jpg quality	k	curvature_mean	anisotropy_mean	linearity_mean	planarity_mean	sphericity_mean	Pointcloud size	filename
E1#1: Calibrated	root_4	680	44.2	0	F/4	1/30	+0dB	(91, 64, 76)	95	200	0.15347563	0.6753014	0.27954522	0.39575619	0.3246986	7826697.0	root_4_good_clean.ply
E1#1: Calibrated	root_9	680	44.2	0	F/4	1/30	+0dB	(91, 64, 76)	95	200	0.14894535	0.686892	0.28090233	0.4059899	0.31310767	4660708.0	root_9_good_clean.ply
E1#1: Calibrated	root_3	680	44.2	0	F/4	1/30	+0dB	(91, 64, 76)	95	200	0.1749388	0.61730355	0.25966173	0.35764217	0.38269612	4226954.0	root_3_good_clean.ply
E1#1: Calibrated	root_6	680	44.2	0	F/4	1/30	+0dB	(91, 64, 76)	95	200	0.15253404	0.68065727	0.3008615	0.37979686	0.31934184	7731576.0	root_6_good_clean.ply
E1#1: Calibrated	root_12	680	44.2	0	F/4	1/30	+0dB	(91, 64, 76)	95	200	0.15889339	0.6607648	0.2707758	0.3899889	0.33923495	5173788.0	root_12_good_clean.ply
E1#1: Calibrated	root_10	680	44.2	0	F/4	1/30	+0dB	(91, 64, 76)	95	200	0.15624306	0.66876656	0.27847835	0.39028797	0.33123362	5244478.0	root_10_good_clean.ply
E1#1: Calibrated	root_1	680	44.2	0	F/4	1/30	+0dB	(91, 64, 76)	95	200	0.14777982	0.6890986	0.27520463	0.41389444	0.3109007	4414116.0	root_1_good_clean.ply
E1#1: Calibrated	root_11	680	44.2	0	F/4	1/30	+0dB	(91, 64, 76)	95	200	0.14787821	0.6929729	0.30149126	0.39148152	0.30702758	7490142.0	root_11_good_clean.ply
E1#1: Calibrated	root_7	680	44.2	0	F/4	1/30	+0dB	(91, 64, 76)	95	200	0.16747908	0.6366109	0.26359382	0.37301722	0.36338902	5185638.0	root_7_good_clean.ply
E1#1: Calibrated	root_2	680	44.2	0	F/4	1/30	+0dB	(91, 64, 76)	95	200	0.15751703	0.6650498	0.27663603	0.38841397	0.33495018	4872759.0	root_2_good_clean.ply
E1#1: Calibrated	root_5	680	44.2	0	F/4	1/30	+0dB	(91, 64, 76)	95	200	0.1499318	0.68527186	0.28058472	0.40468755	0.31472793	6395826.0	root_5_good_clean.ply
E1#1: Calibrated	root_8	680	44.2	0	F/4	1/30	+0dB	(91, 64, 76)	95	200	0.16395788	0.6464681	0.263488	0.38297978	0.3535325	3015763.0	root_8_good_clean.ply
E1#2: Uncalibrated	root_4	680	44.2	+/-10	F/2	1/1000	+12dB	(91, 64, 76)	95	200	0.16472827	0.6443798	0.26399347	0.3803863	0.3556193	7856914.0	root_4_bad_clean.ply
E1#2: Uncalibrated	root_9	680	44.2	+/-10	F/2	1/1000	+12dB	(91, 64, 76)	95	200	0.16082151	0.65502673	0.2640032	0.39102396	0.34497288	4806269.0	root_9_bad_clean.ply
E1#2: Uncalibrated	root_3	680	44.2	+/-10	F/2	1/1000	+12dB	(91, 64, 76)	95	200	0.18596978	0.5848629	0.24186495	0.342998	0.41513693	4569992.0	root_3_bad_clean.ply
E1#2: Uncalibrated	root_6	680	44.2	+/-10	F/2	1/1000	+12dB	(91, 64, 76)	95	200	0.16251716	0.65286314	0.28327724	0.36958572	0.3471367	7826082.0	root_6_bad_clean.ply
E1#2: Uncalibrated	root_12	680	44.2	+/-10	F/2	1/1000	+12dB	(91, 64, 76)	95	200	0.17548937	0.6159201	0.25754407	0.35837528	0.38408044	5420052.0	root_12_bad_clean.ply
E1#2: Uncalibrated	root_10	680	44.2	+/-10	F/2	1/1000	+12dB	(91, 64, 76)	95	200	0.16900326	0.63340765	0.26183695	0.37157077	0.36659232	5457073.0	root_10_bad_clean.ply
E1#2: Uncalibrated	root_1	680	44.2	+/-10	F/2	1/1000	+12dB	(91, 64, 76)	95	200	0.15922375	0.6574906	0.2559206	0.40156993	0.34250963	4658806.0	root_1_bad_clean.ply
E1#2: Uncalibrated	root_11	680	44.2	+/-10	F/2	1/1000	+12dB	(91, 64, 76)	95	200	0.15894379	0.6634084	0.28587955	0.37752837	0.33659175	7455999.0	root_11_bad_clean.ply
E1#2: Uncalibrated	root_7	680	44.2	+/-10	F/2	1/1000	+12dB	(91, 64, 76)	95	200	0.17881395	0.60509807	0.24830256	0.35679546	0.39490202	5410744.0	root_7_bad_clean.ply
E1#2: Uncalibrated	root_2	680	44.2	+/-10	F/2	1/1000	+12dB	(91, 64, 76)	95	200	0.16889666	0.6330071	0.25969657	0.37331018	0.36699304	5135092.0	root_2_bad_clean.ply
E1#2: Uncalibrated	root_5	680	44.2	+/-10	F/2	1/1000	+12dB	(91, 64, 76)	95	200	0.16275764	0.65039057	0.26379058	0.38660008	0.34960908	6618816.0	root_5_bad_clean.ply
E1#2: Uncalibrated	root_8	680	44.2	+/-10	F/2	1/1000	+12dB	(91, 64, 76)	95	200	0.17686005	0.61007375	0.24637641	0.3636975	0.3899261	3219201.0	root_8_bad_clean.ply
