## Supplementary material for "Optimizing root phenotyping: Assessing the impact of camera calibration on 3D root reconstruction": table_clean_filtered_10nn.csv

Test	Root	Image num	Distance	Focus (from center)	Aperture	Exposure (sec)	Gain (dB)	White balance (R,G,B)	jpg quality	k	curvature_mean	anisotropy_mean	linearity_mean	planarity_mean	sphericity_mean	Pointcloud size	filename
E1#1: Calibrated	root_4	680	44.2	0	F/4	1/30	+0dB	(91, 64, 76)	95	10	0.13469812	0.7447967	0.42738184	0.3174145	0.2552038	7697152.0	root_4_good_clean_filtered.ply
E1#1: Calibrated	root_9	680	44.2	0	F/4	1/30	+0dB	(91, 64, 76)	95	10	0.13482168	0.74469787	0.4283868	0.31631085	0.25530213	4577538.0	root_9_good_clean_filtered.ply
E1#1: Calibrated	root_3	680	44.2	0	F/4	1/30	+0dB	(91, 64, 76)	95	10	0.14007933	0.7326628	0.4223529	0.31030956	0.2673375	4152804.0	root_3_good_clean_filtered.ply
E1#1: Calibrated	root_6	680	44.2	0	F/4	1/30	+0dB	(91, 64, 76)	95	10	0.13461989	0.7448967	0.42761484	0.31728214	0.25510317	7604620.0	root_6_good_clean_filtered.ply
E1#1: Calibrated	root_12	680	44.2	0	F/4	1/30	+0dB	(91, 64, 76)	95	10	0.13645993	0.74084926	0.42596772	0.31488183	0.25915048	5081911.0	root_12_good_clean_filtered.ply
E1#1: Calibrated	root_10	680	44.2	0	F/4	1/30	+0dB	(91, 64, 76)	95	10	0.13713282	0.73935384	0.42533633	0.31401753	0.26064643	5156447.0	root_10_good_clean_filtered.ply
E1#1: Calibrated	root_1	680	44.2	0	F/4	1/30	+0dB	(91, 64, 76)	95	10	0.13384564	0.74680865	0.42873082	0.31807837	0.25319088	4340420.0	root_1_good_clean_filtered.ply
E1#1: Calibrated	root_11	680	44.2	0	F/4	1/30	+0dB	(91, 64, 76)	95	10	0.13368833	0.74701434	0.42844144	0.31857345	0.2529854	7364409.0	root_11_good_clean_filtered.ply
E1#1: Calibrated	root_7	680	44.2	0	F/4	1/30	+0dB	(91, 64, 76)	95	10	0.13856348	0.736178	0.42398396	0.3121941	0.263822	5094592.0	root_7_good_clean_filtered.ply
E1#1: Calibrated	root_2	680	44.2	0	F/4	1/30	+0dB	(91, 64, 76)	95	10	0.13534069	0.74328136	0.42689484	0.31638676	0.25671867	4788090.0	root_2_good_clean_filtered.ply
E1#1: Calibrated	root_5	680	44.2	0	F/4	1/30	+0dB	(91, 64, 76)	95	10	0.1341898	0.7458925	0.42781007	0.31808203	0.25410807	6286241.0	root_5_good_clean_filtered.ply
E1#1: Calibrated	root_8	680	44.2	0	F/4	1/30	+0dB	(91, 64, 76)	95	10	0.13734718	0.73899597	0.4255364	0.31345963	0.26100412	2964954.0	root_8_good_clean_filtered.ply
E1#2: Uncalibrated	root_4	680	44.2	+/-10	F/2	1/1000	+12dB	(91, 64, 76)	95	10	0.1391516	0.7350377	0.42422035	0.31081727	0.26496217	7720616.0	root_4_bad_clean_filtered.ply
E1#2: Uncalibrated	root_9	680	44.2	+/-10	F/2	1/1000	+12dB	(91, 64, 76)	95	10	0.13947493	0.7344402	0.4246676	0.30977282	0.2655594	4716555.0	root_9_bad_clean_filtered.ply
E1#2: Uncalibrated	root_3	680	44.2	+/-10	F/2	1/1000	+12dB	(91, 64, 76)	95	10	0.1429556	0.726154	0.41927993	0.30687374	0.27384618	4487530.0	root_3_bad_clean_filtered.ply
E1#2: Uncalibrated	root_6	680	44.2	+/-10	F/2	1/1000	+12dB	(91, 64, 76)	95	10	0.13884524	0.73575515	0.4248761	0.3108785	0.26424485	7691823.0	root_6_bad_clean_filtered.ply
E1#2: Uncalibrated	root_12	680	44.2	+/-10	F/2	1/1000	+12dB	(91, 64, 76)	95	10	0.14079563	0.7312044	0.42228174	0.30892253	0.26879525	5321979.0	root_12_bad_clean_filtered.ply
E1#2: Uncalibrated	root_10	680	44.2	+/-10	F/2	1/1000	+12dB	(91, 64, 76)	95	10	0.14110246	0.7305658	0.42204824	0.30851713	0.26943442	5362647.0	root_10_bad_clean_filtered.ply
E1#2: Uncalibrated	root_1	680	44.2	+/-10	F/2	1/1000	+12dB	(91, 64, 76)	95	10	0.13888292	0.73573315	0.42463613	0.31109706	0.26426688	4577685.0	root_1_bad_clean_filtered.ply
E1#2: Uncalibrated	root_11	680	44.2	+/-10	F/2	1/1000	+12dB	(91, 64, 76)	95	10	0.13802794	0.73763174	0.42585406	0.31177804	0.26236778	7326571.0	root_11_bad_clean_filtered.ply
E1#2: Uncalibrated	root_7	680	44.2	+/-10	F/2	1/1000	+12dB	(91, 64, 76)	95	10	0.14222096	0.7279855	0.42075932	0.30722597	0.27201462	5313635.0	root_7_bad_clean_filtered.ply
E1#2: Uncalibrated	root_2	680	44.2	+/-10	F/2	1/1000	+12dB	(91, 64, 76)	95	10	0.1398672	0.7333601	0.423342	0.31001827	0.26663974	5043700.0	root_2_bad_clean_filtered.ply
E1#2: Uncalibrated	root_5	680	44.2	+/-10	F/2	1/1000	+12dB	(91, 64, 76)	95	10	0.13864169	0.73615104	0.42446527	0.31168613	0.26384842	6499562.0	root_5_bad_clean_filtered.ply
E1#2: Uncalibrated	root_8	680	44.2	+/-10	F/2	1/1000	+12dB	(91, 64, 76)	95	10	0.14122681	0.73028535	0.42174625	0.30853936	0.26971442	3162347.0	root_8_bad_clean_filtered.ply
