## Supplementary material for "Optimizing root phenotyping: Assessing the impact of camera calibration on 3D root reconstruction": table_clean_filtered_25nn.csv

Test	Root	Image num	Distance	Focus (from center)	Aperture	Exposure (sec)	Gain (dB)	White balance (R,G,B)	jpg quality	k	curvature_mean	anisotropy_mean	linearity_mean	planarity_mean	sphericity_mean	Pointcloud size	filename
E1#1: Calibrated	root_4	680	44.2	0	F/4	1/30	+0dB	(91, 64, 76)	95	25	0.16942173	0.64408517	0.3141711	0.32991418	0.3559147	7697152.0	root_4_good_clean_filtered.ply
E1#1: Calibrated	root_9	680	44.2	0	F/4	1/30	+0dB	(91, 64, 76)	95	25	0.16958137	0.6441577	0.31607217	0.3280857	0.35584238	4577538.0	root_9_good_clean_filtered.ply
E1#1: Calibrated	root_3	680	44.2	0	F/4	1/30	+0dB	(91, 64, 76)	95	25	0.18342121	0.6088041	0.30796435	0.3008394	0.39119607	4152804.0	root_3_good_clean_filtered.ply
E1#1: Calibrated	root_6	680	44.2	0	F/4	1/30	+0dB	(91, 64, 76)	95	25	0.16973852	0.6435125	0.31687403	0.3266387	0.35648704	7604620.0	root_6_good_clean_filtered.ply
E1#1: Calibrated	root_12	680	44.2	0	F/4	1/30	+0dB	(91, 64, 76)	95	25	0.17432125	0.63197565	0.31273645	0.31923908	0.36802453	5081911.0	root_12_good_clean_filtered.ply
E1#1: Calibrated	root_10	680	44.2	0	F/4	1/30	+0dB	(91, 64, 76)	95	25	0.17497721	0.63023907	0.31193927	0.31830007	0.36976087	5156447.0	root_10_good_clean_filtered.ply
E1#1: Calibrated	root_1	680	44.2	0	F/4	1/30	+0dB	(91, 64, 76)	95	25	0.16702643	0.65019745	0.31514537	0.33505222	0.3498025	4340420.0	root_1_good_clean_filtered.ply
E1#1: Calibrated	root_11	680	44.2	0	F/4	1/30	+0dB	(91, 64, 76)	95	25	0.16764878	0.649035	0.3182778	0.33075723	0.35096517	7364409.0	root_11_good_clean_filtered.ply
E1#1: Calibrated	root_7	680	44.2	0	F/4	1/30	+0dB	(91, 64, 76)	95	25	0.17910442	0.61999273	0.3106686	0.30932426	0.38000703	5094592.0	root_7_good_clean_filtered.ply
E1#1: Calibrated	root_2	680	44.2	0	F/4	1/30	+0dB	(91, 64, 76)	95	25	0.17193148	0.63765526	0.31371728	0.3239381	0.36234444	4788090.0	root_2_good_clean_filtered.ply
E1#1: Calibrated	root_5	680	44.2	0	F/4	1/30	+0dB	(91, 64, 76)	95	25	0.16861263	0.64627033	0.31505737	0.33121285	0.35372996	6286241.0	root_5_good_clean_filtered.ply
E1#1: Calibrated	root_8	680	44.2	0	F/4	1/30	+0dB	(91, 64, 76)	95	25	0.17575334	0.6286132	0.3119005	0.31671262	0.371387	2964954.0	root_8_good_clean_filtered.ply
E1#2: Uncalibrated	root_4	680	44.2	+/-10	F/2	1/500	+12dB	(91, 64, 76)	95	25	0.17990579	0.6188337	0.31259334	0.30624065	0.38116595	7720616.0	root_4_bad_clean_filtered.ply
E1#2: Uncalibrated	root_9	680	44.2	+/-10	F/2	1/500	+12dB	(91, 64, 76)	95	25	0.18042696	0.6178647	0.31372833	0.30413678	0.382135	4716555.0	root_9_bad_clean_filtered.ply
E1#2: Uncalibrated	root_3	680	44.2	+/-10	F/2	1/500	+12dB	(91, 64, 76)	95	25	0.19110015	0.58956414	0.30539006	0.28417376	0.410436	4487530.0	root_3_bad_clean_filtered.ply
E1#2: Uncalibrated	root_6	680	44.2	+/-10	F/2	1/500	+12dB	(91, 64, 76)	95	25	0.17917827	0.62097925	0.3155527	0.30542672	0.37902048	7691823.0	root_6_bad_clean_filtered.ply
E1#2: Uncalibrated	root_12	680	44.2	+/-10	F/2	1/500	+12dB	(91, 64, 76)	95	25	0.1852547	0.6051421	0.31073853	0.2944036	0.39485785	5321979.0	root_12_bad_clean_filtered.ply
E1#2: Uncalibrated	root_10	680	44.2	+/-10	F/2	1/500	+12dB	(91, 64, 76)	95	25	0.18470564	0.6066394	0.31042203	0.29621768	0.39336014	5362647.0	root_10_bad_clean_filtered.ply
E1#2: Uncalibrated	root_1	680	44.2	+/-10	F/2	1/500	+12dB	(91, 64, 76)	95	25	0.17894313	0.621207	0.3119816	0.30922517	0.37879345	4577685.0	root_1_bad_clean_filtered.ply
E1#2: Uncalibrated	root_11	680	44.2	+/-10	F/2	1/500	+12dB	(91, 64, 76)	95	25	0.17751658	0.62554085	0.3172051	0.30833545	0.37445942	7326571.0	root_11_bad_clean_filtered.ply
E1#2: Uncalibrated	root_7	680	44.2	+/-10	F/2	1/500	+12dB	(91, 64, 76)	95	25	0.1886219	0.59632415	0.30799264	0.2883314	0.40367576	5313635.0	root_7_bad_clean_filtered.ply
E1#2: Uncalibrated	root_2	680	44.2	+/-10	F/2	1/500	+12dB	(91, 64, 76)	95	25	0.18209516	0.6129372	0.3110968	0.30184036	0.38706315	5043700.0	root_2_bad_clean_filtered.ply
E1#2: Uncalibrated	root_5	680	44.2	+/-10	F/2	1/500	+12dB	(91, 64, 76)	95	25	0.17916802	0.6206318	0.31288666	0.30774584	0.37936792	6499562.0	root_5_bad_clean_filtered.ply
E1#2: Uncalibrated	root_8	680	44.2	+/-10	F/2	1/500	+12dB	(91, 64, 76)	95	25	0.18586081	0.603492	0.30874485	0.29474688	0.3965083	3162347.0	root_8_bad_clean_filtered.ply
