## Supplementary material for "Optimizing root phenotyping: Assessing the impact of camera calibration on 3D root reconstruction": table_clean_filtered_50nn.csv

Test	Root	Image num	Distance	Focus (from center)	Aperture	Exposure (sec)	Gain (dB)	White balance (R,G,B)	jpg quality	k	curvature_mean	anisotropy_mean	linearity_mean	planarity_mean	sphericity_mean	Pointcloud size	filename
E1#1: Calibrated	root_4	680	44.2	0	F/4	1/30	+0dB	(91, 64, 76)	95	50	0.17197545	0.6260694	0.26643437	0.35963544	0.37393025	7697152.0	root_4_good_clean_filtered.ply
E1#1: Calibrated	root_9	680	44.2	0	F/4	1/30	+0dB	(91, 64, 76)	95	50	0.17149143	0.6279248	0.26876196	0.3591627	0.3720752	4577538.0	root_9_good_clean_filtered.ply
E1#1: Calibrated	root_3	680	44.2	0	F/4	1/30	+0dB	(91, 64, 76)	95	50	0.19140148	0.57447773	0.25668642	0.31779128	0.42552254	4152804.0	root_3_good_clean_filtered.ply
E1#1: Calibrated	root_6	680	44.2	0	F/4	1/30	+0dB	(91, 64, 76)	95	50	0.17262124	0.62535834	0.27361688	0.35174137	0.37464193	7604620.0	root_6_good_clean_filtered.ply
E1#1: Calibrated	root_12	680	44.2	0	F/4	1/30	+0dB	(91, 64, 76)	95	50	0.17834847	0.6096729	0.2640058	0.34566727	0.39032665	5081911.0	root_12_good_clean_filtered.ply
E1#1: Calibrated	root_10	680	44.2	0	F/4	1/30	+0dB	(91, 64, 76)	95	50	0.17843772	0.6093059	0.2637012	0.34560484	0.3906941	5156447.0	root_10_good_clean_filtered.ply
E1#1: Calibrated	root_1	680	44.2	0	F/4	1/30	+0dB	(91, 64, 76)	95	50	0.16840716	0.63530767	0.26645303	0.368855	0.36469212	4340420.0	root_1_good_clean_filtered.ply
E1#1: Calibrated	root_11	680	44.2	0	F/4	1/30	+0dB	(91, 64, 76)	95	50	0.16963354	0.63371515	0.27546665	0.35824868	0.36628503	7364409.0	root_11_good_clean_filtered.ply
E1#1: Calibrated	root_7	680	44.2	0	F/4	1/30	+0dB	(91, 64, 76)	95	50	0.18494663	0.5918294	0.26067284	0.33115673	0.40817076	5094592.0	root_7_good_clean_filtered.ply
E1#1: Calibrated	root_2	680	44.2	0	F/4	1/30	+0dB	(91, 64, 76)	95	50	0.17591703	0.61559546	0.26572323	0.34987193	0.3844048	4788090.0	root_2_good_clean_filtered.ply
E1#1: Calibrated	root_5	680	44.2	0	F/4	1/30	+0dB	(91, 64, 76)	95	50	0.17063923	0.629979	0.2674982	0.3624817	0.37002042	6286241.0	root_5_good_clean_filtered.ply
E1#1: Calibrated	root_8	680	44.2	0	F/4	1/30	+0dB	(91, 64, 76)	95	50	0.18034871	0.6042259	0.2613431	0.3428831	0.39577392	2964954.0	root_8_good_clean_filtered.ply
E1#2: Uncalibrated	root_4	680	44.2	+/-10	F/2	1/1000	+12dB	(91, 64, 76)	95	50	0.1850163	0.59289867	0.2628594	0.33003905	0.4071014	7720616.0	root_4_bad_clean_filtered.ply
E1#2: Uncalibrated	root_9	680	44.2	+/-10	F/2	1/1000	+12dB	(91, 64, 76)	95	50	0.18481563	0.5938772	0.26422954	0.3296475	0.4061229	4716555.0	root_9_bad_clean_filtered.ply
E1#2: Uncalibrated	root_3	680	44.2	+/-10	F/2	1/1000	+12dB	(91, 64, 76)	95	50	0.20164402	0.5470807	0.25231338	0.2947671	0.45291942	4487530.0	root_3_bad_clean_filtered.ply
E1#2: Uncalibrated	root_6	680	44.2	+/-10	F/2	1/1000	+12dB	(91, 64, 76)	95	50	0.18401122	0.5964893	0.26976246	0.32672697	0.40351027	7691823.0	root_6_bad_clean_filtered.ply
E1#2: Uncalibrated	root_12	680	44.2	+/-10	F/2	1/1000	+12dB	(91, 64, 76)	95	50	0.19325423	0.5709546	0.26075214	0.31020263	0.42904523	5321979.0	root_12_bad_clean_filtered.ply
E1#2: Uncalibrated	root_10	680	44.2	+/-10	F/2	1/1000	+12dB	(91, 64, 76)	95	50	0.19110478	0.57673323	0.26022774	0.31650472	0.42326733	5362647.0	root_10_bad_clean_filtered.ply
E1#2: Uncalibrated	root_1	680	44.2	+/-10	F/2	1/1000	+12dB	(91, 64, 76)	95	50	0.18276983	0.5984533	0.26059023	0.3378631	0.4015466	4577685.0	root_1_bad_clean_filtered.ply
E1#2: Uncalibrated	root_11	680	44.2	+/-10	F/2	1/1000	+12dB	(91, 64, 76)	95	50	0.1816427	0.6036304	0.2723267	0.33130333	0.3963695	7326571.0	root_11_bad_clean_filtered.ply
E1#2: Uncalibrated	root_7	680	44.2	+/-10	F/2	1/1000	+12dB	(91, 64, 76)	95	50	0.19747463	0.5589668	0.25644544	0.30252162	0.44103315	5313635.0	root_7_bad_clean_filtered.ply
E1#2: Uncalibrated	root_2	680	44.2	+/-10	F/2	1/1000	+12dB	(91, 64, 76)	95	50	0.18837522	0.5832967	0.26056957	0.32272765	0.41670287	5043700.0	root_2_bad_clean_filtered.ply
E1#2: Uncalibrated	root_5	680	44.2	+/-10	F/2	1/1000	+12dB	(91, 64, 76)	95	50	0.18420959	0.5951902	0.2633102	0.33187982	0.40481	6499562.0	root_5_bad_clean_filtered.ply
E1#2: Uncalibrated	root_8	680	44.2	+/-10	F/2	1/1000	+12dB	(91, 64, 76)	95	50	0.19352303	0.5695853	0.25637475	0.3132107	0.43041465	3162347.0	root_8_bad_clean_filtered.ply
