## Supplementary material for "Optimizing root phenotyping: Assessing the impact of camera calibration on 3D root reconstruction": table_clean_filtered_100nn.csv

Test	Root	Image num	Distance	Focus (from center)	Aperture	Exposure (sec)	Gain (dB)	White balance (R,G,B)	jpg quality	k	curvature_mean	anisotropy_mean	linearity_mean	planarity_mean	sphericity_mean	Pointcloud size	filename
E1#1: Calibrated	root_4	680	44.2	0	F/4	1/30	+0dB	(91, 64, 76)	95	100	0.1640159	0.6434963	0.25670606	0.38679034	0.35650343	7697152.0	root_4_good_clean_filtered.ply
E1#1: Calibrated	root_9	680	44.2	0	F/4	1/30	+0dB	(91, 64, 76)	95	100	0.1618386	0.64976496	0.25941727	0.39034805	0.35023496	4577538.0	root_9_good_clean_filtered.ply
E1#1: Calibrated	root_3	680	44.2	0	F/4	1/30	+0dB	(91, 64, 76)	95	100	0.1859613	0.5841022	0.24123226	0.3428702	0.41589752	4152804.0	root_3_good_clean_filtered.ply
E1#1: Calibrated	root_6	680	44.2	0	F/4	1/30	+0dB	(91, 64, 76)	95	100	0.16432665	0.6447293	0.27057466	0.3741542	0.3552714	7604620.0	root_6_good_clean_filtered.ply
E1#1: Calibrated	root_12	680	44.2	0	F/4	1/30	+0dB	(91, 64, 76)	95	100	0.17047162	0.626598	0.25193343	0.3746648	0.37340206	5081911.0	root_12_good_clean_filtered.ply
E1#1: Calibrated	root_10	680	44.2	0	F/4	1/30	+0dB	(91, 64, 76)	95	100	0.1694315	0.6295152	0.25359568	0.37591952	0.37048513	5156447.0	root_10_good_clean_filtered.ply
E1#1: Calibrated	root_1	680	44.2	0	F/4	1/30	+0dB	(91, 64, 76)	95	100	0.15942575	0.6551969	0.2555253	0.39967185	0.3448029	4340420.0	root_1_good_clean_filtered.ply
E1#1: Calibrated	root_11	680	44.2	0	F/4	1/30	+0dB	(91, 64, 76)	95	100	0.16039497	0.6556362	0.27260128	0.38303533	0.34436327	7364409.0	root_11_good_clean_filtered.ply
E1#1: Calibrated	root_7	680	44.2	0	F/4	1/30	+0dB	(91, 64, 76)	95	100	0.17837574	0.60426867	0.2461362	0.35813266	0.39573124	5094592.0	root_7_good_clean_filtered.ply
E1#1: Calibrated	root_2	680	44.2	0	F/4	1/30	+0dB	(91, 64, 76)	95	100	0.16851625	0.63155735	0.25520054	0.37635696	0.3684426	4788090.0	root_2_good_clean_filtered.ply
E1#1: Calibrated	root_5	680	44.2	0	F/4	1/30	+0dB	(91, 64, 76)	95	100	0.16166788	0.65047747	0.25845325	0.3920241	0.3495226	6286241.0	root_5_good_clean_filtered.ply
E1#1: Calibrated	root_8	680	44.2	0	F/4	1/30	+0dB	(91, 64, 76)	95	100	0.17371826	0.6172115	0.24717309	0.37003875	0.38278827	2964954.0	root_8_good_clean_filtered.ply
E1#2: Uncalibrated	root_4	680	44.2	+/-10	F/2	1/1000	+12dB	(91, 64, 76)	95	100	0.17714618	0.6086166	0.24735256	0.36126438	0.39138335	7720616.0	root_4_bad_clean_filtered.ply
E1#2: Uncalibrated	root_9	680	44.2	+/-10	F/2	1/1000	+12dB	(91, 64, 76)	95	100	0.17528886	0.61407655	0.24868603	0.3653904	0.3859235	4716555.0	root_9_bad_clean_filtered.ply
E1#2: Uncalibrated	root_3	680	44.2	+/-10	F/2	1/1000	+12dB	(91, 64, 76)	95	100	0.19726641	0.55199987	0.23087208	0.32112795	0.4480001	4487530.0	root_3_bad_clean_filtered.ply
E1#2: Uncalibrated	root_6	680	44.2	+/-10	F/2	1/1000	+12dB	(91, 64, 76)	95	100	0.17562325	0.61451906	0.26026115	0.35425776	0.38548094	7691823.0	root_6_bad_clean_filtered.ply
E1#2: Uncalibrated	root_12	680	44.2	+/-10	F/2	1/1000	+12dB	(91, 64, 76)	95	100	0.18715376	0.5816941	0.24342865	0.33826542	0.41830587	5321979.0	root_12_bad_clean_filtered.ply
E1#2: Uncalibrated	root_10	680	44.2	+/-10	F/2	1/1000	+12dB	(91, 64, 76)	95	100	0.18291958	0.59323674	0.24431066	0.34892616	0.40676278	5362647.0	root_10_bad_clean_filtered.ply
E1#2: Uncalibrated	root_1	680	44.2	+/-10	F/2	1/1000	+12dB	(91, 64, 76)	95	100	0.1732639	0.61813796	0.24285121	0.375287	0.3818618	4577685.0	root_1_bad_clean_filtered.ply
E1#2: Uncalibrated	root_11	680	44.2	+/-10	F/2	1/1000	+12dB	(91, 64, 76)	95	100	0.17255367	0.62396854	0.26345414	0.3605147	0.37603146	7326571.0	root_11_bad_clean_filtered.ply
E1#2: Uncalibrated	root_7	680	44.2	+/-10	F/2	1/1000	+12dB	(91, 64, 76)	95	100	0.19139539	0.5688278	0.23651923	0.33230802	0.43117258	5313635.0	root_7_bad_clean_filtered.ply
E1#2: Uncalibrated	root_2	680	44.2	+/-10	F/2	1/1000	+12dB	(91, 64, 76)	95	100	0.18125343	0.59676653	0.24385376	0.3529123	0.4032333	5043700.0	root_2_bad_clean_filtered.ply
E1#2: Uncalibrated	root_5	680	44.2	+/-10	F/2	1/1000	+12dB	(91, 64, 76)	95	100	0.17587376	0.6125874	0.24789132	0.36469626	0.38741288	6499562.0	root_5_bad_clean_filtered.ply
E1#2: Uncalibrated	root_8	680	44.2	+/-10	F/2	1/1000	+12dB	(91, 64, 76)	95	100	0.18764275	0.57885367	0.2358949	0.3429587	0.42114615	3162347.0	root_8_bad_clean_filtered.ply
