## Supplementary material for "Optimizing root phenotyping: Assessing the impact of camera calibration on 3D root reconstruction": table_clean_filtered_200nn.csv

Test	Root	Image num	Distance	Focus (from center)	Aperture	Exposure (sec)	Gain (dB)	White balance (R,G,B)	jpg quality	k	curvature_mean	anisotropy_mean	linearity_mean	planarity_mean	sphericity_mean	Pointcloud size	filename
E1#1: Calibrated	root_4	680	44.2	0	F/4	1/30	+0dB	(91, 64, 76)	95	200	0.15192471	0.6784716	0.27997124	0.39850032	0.32152846	7697152.0	root_4_good_clean_filtered.ply
E1#1: Calibrated	root_9	680	44.2	0	F/4	1/30	+0dB	(91, 64, 76)	95	200	0.1470991	0.6906284	0.28143847	0.40919057	0.30937108	4577538.0	root_9_good_clean_filtered.ply
E1#1: Calibrated	root_3	680	44.2	0	F/4	1/30	+0dB	(91, 64, 76)	95	200	0.17351626	0.6202851	0.259909	0.36037627	0.37971464	4152804.0	root_3_good_clean_filtered.ply
E1#1: Calibrated	root_6	680	44.2	0	F/4	1/30	+0dB	(91, 64, 76)	95	200	0.15108158	0.68343866	0.30140004	0.38203862	0.31656095	7604620.0	root_6_good_clean_filtered.ply
E1#1: Calibrated	root_12	680	44.2	0	F/4	1/30	+0dB	(91, 64, 76)	95	200	0.15716417	0.66434336	0.2712457	0.39309806	0.33565626	5081911.0	root_12_good_clean_filtered.ply
E1#1: Calibrated	root_10	680	44.2	0	F/4	1/30	+0dB	(91, 64, 76)	95	200	0.15465233	0.6719559	0.27882203	0.39313373	0.32804435	5156447.0	root_10_good_clean_filtered.ply
E1#1: Calibrated	root_1	680	44.2	0	F/4	1/30	+0dB	(91, 64, 76)	95	200	0.14588635	0.6930263	0.27585763	0.41716835	0.30697364	4340420.0	root_1_good_clean_filtered.ply
E1#1: Calibrated	root_11	680	44.2	0	F/4	1/30	+0dB	(91, 64, 76)	95	200	0.14616752	0.6964216	0.3021243	0.3942972	0.30357864	7364409.0	root_11_good_clean_filtered.ply
E1#1: Calibrated	root_7	680	44.2	0	F/4	1/30	+0dB	(91, 64, 76)	95	200	0.16597395	0.63963926	0.26397774	0.3756616	0.36036047	5094592.0	root_7_good_clean_filtered.ply
E1#1: Calibrated	root_2	680	44.2	0	F/4	1/30	+0dB	(91, 64, 76)	95	200	0.15588693	0.6684126	0.27721888	0.39119428	0.331587	4788090.0	root_2_good_clean_filtered.ply
E1#1: Calibrated	root_5	680	44.2	0	F/4	1/30	+0dB	(91, 64, 76)	95	200	0.1480958	0.6890964	0.28123358	0.4078628	0.31090364	6286241.0	root_5_good_clean_filtered.ply
E1#1: Calibrated	root_8	680	44.2	0	F/4	1/30	+0dB	(91, 64, 76)	95	200	0.1620282	0.6506071	0.26411313	0.38649395	0.34939298	2964954.0	root_8_good_clean_filtered.ply
E1#2: Uncalibrated	root_4	680	44.2	+/-10	F/2	1/1000	+12dB	(91, 64, 76)	95	200	0.16333802	0.6471976	0.26409808	0.3830996	0.35280257	7720616.0	root_4_bad_clean_filtered.ply
E1#2: Uncalibrated	root_9	680	44.2	+/-10	F/2	1/1000	+12dB	(91, 64, 76)	95	200	0.1591278	0.6584934	0.2642828	0.39421117	0.3415064	4716555.0	root_9_bad_clean_filtered.ply
E1#2: Uncalibrated	root_3	680	44.2	+/-10	F/2	1/1000	+12dB	(91, 64, 76)	95	200	0.1847392	0.5874271	0.24181351	0.3456139	0.41257268	4487530.0	root_3_bad_clean_filtered.ply
E1#2: Uncalibrated	root_6	680	44.2	+/-10	F/2	1/1000	+12dB	(91, 64, 76)	95	200	0.16117315	0.65537983	0.28338417	0.37199524	0.34462062	7691823.0	root_6_bad_clean_filtered.ply
E1#2: Uncalibrated	root_12	680	44.2	+/-10	F/2	1/1000	+12dB	(91, 64, 76)	95	200	0.17404197	0.6189551	0.2578456	0.36111003	0.3810447	5321979.0	root_12_bad_clean_filtered.ply
E1#2: Uncalibrated	root_10	680	44.2	+/-10	F/2	1/1000	+12dB	(91, 64, 76)	95	200	0.16774817	0.63585633	0.26173657	0.37411952	0.36414397	5362647.0	root_10_bad_clean_filtered.ply
E1#2: Uncalibrated	root_1	680	44.2	+/-10	F/2	1/1000	+12dB	(91, 64, 76)	95	200	0.1575927	0.66085684	0.25603095	0.40482616	0.3391432	4577685.0	root_1_bad_clean_filtered.ply
E1#2: Uncalibrated	root_11	680	44.2	+/-10	F/2	1/1000	+12dB	(91, 64, 76)	95	200	0.15739553	0.6665809	0.28628355	0.38029802	0.33341852	7326571.0	root_11_bad_clean_filtered.ply
E1#2: Uncalibrated	root_7	680	44.2	+/-10	F/2	1/1000	+12dB	(91, 64, 76)	95	200	0.17757012	0.6075208	0.24820241	0.3593186	0.39247912	5313635.0	root_7_bad_clean_filtered.ply
E1#2: Uncalibrated	root_2	680	44.2	+/-10	F/2	1/1000	+12dB	(91, 64, 76)	95	200	0.1674966	0.63585514	0.2598116	0.37604338	0.36414477	5043700.0	root_2_bad_clean_filtered.ply
E1#2: Uncalibrated	root_5	680	44.2	+/-10	F/2	1/1000	+12dB	(91, 64, 76)	95	200	0.1611663	0.6537487	0.26410228	0.3896456	0.34625185	6499562.0	root_5_bad_clean_filtered.ply
E1#2: Uncalibrated	root_8	680	44.2	+/-10	F/2	1/1000	+12dB	(91, 64, 76)	95	200	0.17519952	0.6136429	0.24665338	0.36698937	0.3863573	3162347.0	root_8_bad_clean_filtered.ply
