## Supplementary material for "Optimizing root phenotyping: Assessing the impact of camera calibration on 3D root reconstruction": table_clean_200nn.csv

Test	Root	Image num	Distance	Focus (from center)	Aperture	Exposure (sec)	Gain (dB)	White balance (R,G,B)	jpg quality	k	curvature_mean	anisotropy_mean	linearity_mean	planarity_mean	sphericity_mean	Pointcloud size	filename
E2#01: Calibrated	root_4	680	44.2	0	F/4	1/30	+0dB	(91, 64, 76)	95	200	0.15455863	0.6725617	0.28066272	0.3918993	0.32743812	7956720.0	root_4_ref_clean.ply
E2#01: Calibrated	root_9	680	44.2	0	F/4	1/30	+0dB	(91, 64, 76)	95	200	0.1474589	0.6910584	0.28304663	0.40801173	0.3089418	4678955.0	root_9_ref_clean.ply
E2#01: Calibrated	root_3	680	44.2	0	F/4	1/30	+0dB	(91, 64, 76)	95	200	0.17563272	0.61533827	0.2596712	0.3556668	0.38466188	4307440.0	root_3_ref_clean.ply
E2#02: Jpg 100	root_3	680	44.2	0	F/4	1/30	+0dB	(91, 64, 76)	100	200	0.17667751	0.61242527	0.25900286	0.3534225	0.3875746	4369415.0	root_3_jpg100_clean.ply
E2#02: Jpg 100	root_4	680	44.2	0	F/4	1/30	+0dB	(91, 64, 76)	100	200	0.15526944	0.6706375	0.28011844	0.39051926	0.3293621	8107180.0	root_4_jpg100_clean.ply
E2#02: Jpg 100	root_9	680	44.2	0	F/4	1/30	+0dB	(91, 64, 76)	100	200	0.14886864	0.687609	0.28356665	0.40404204	0.31239137	4764320.0	root_9_jpg100_clean.ply
E2#04: 1/60sec	root_9	680	44.2	0	F/4	1/60	+0dB	(91, 64, 76)	95	200	0.14831495	0.68858737	0.28076002	0.40782738	0.31141272	4696959.0	root_9_60_clean.ply
E2#04: 1/60sec	root_3	680	44.2	0	F/4	1/60	+0dB	(91, 64, 76)	95	200	0.17361854	0.62044394	0.25963104	0.36081252	0.37955633	4235967.0	root_3_60_clean.ply
E2#04: 1/60sec	root_4	680	44.2	0	F/4	1/60	+0dB	(91, 64, 76)	95	200	0.15255713	0.67795086	0.2806285	0.39732283	0.3220485	7773356.0	root_4_60_clean.ply
E2#05: 1/15sec	root_4	680	44.2	0	F/4	1/15	+0dB	(91, 64, 76)	95	200	0.15319651	0.67605567	0.2828153	0.3932403	0.32394457	7838741.0	root_4_15_clean.ply
E2#05: 1/15sec	root_9	680	44.2	0	F/4	1/15	+0dB	(91, 64, 76)	95	200	0.14596313	0.6953288	0.28796327	0.4073658	0.3046711	4564986.0	root_9_15_clean.ply
E2#05: 1/15sec	root_3	680	44.2	0	F/4	1/15	+0dB	(91, 64, 76)	95	200	0.17282678	0.6235053	0.26419905	0.35930657	0.37649456	4226803.0	root_3_15_clean.ply
E2#07:1/125sec, +6dB	root_4	680	44.2	0	F/4	1/125	+6dB	(91, 64, 76)	95	200	0.15286855	0.6769481	0.28011173	0.39683583	0.3230525	7705825.0	root_4_gain242_clean.ply
E2#07:1/125sec, +6dB	root_9	680	44.2	0	F/4	1/125	+6dB	(91, 64, 76)	95	200	0.14783852	0.689739	0.28085378	0.40888497	0.3102612	4652297.0	root_9_gain242_clean.ply
E2#07:1/125sec, +6dB	root_3	680	44.2	0	F/4	1/125	+6dB	(91, 64, 76)	95	200	0.17424467	0.61900246	0.25929675	0.35970554	0.38099754	4244122.0	root_3_gain242_clean.ply
E2#09: f/2, 1/125sec	root_4	680	44.2	0	F/2	1/125	+0dB	(91, 64, 76)	95	200	0.15982577	0.65740937	0.26920938	0.3881995	0.34259072	7693561.0	root_4_F2_g100_clean.ply
E2#09: f/2, 1/125sec	root_9	680	44.2	0	F/2	1/125	+0dB	(91, 64, 76)	95	200	0.15298843	0.6757235	0.27303421	0.40268955	0.32427636	4735952.0	root_9_F2_g100_clean.ply
E2#09: f/2, 1/125sec	root_3	680	44.2	0	F/2	1/125	+0dB	(91, 64, 76)	95	200	0.1794743	0.6038994	0.25238532	0.35151434	0.3961002	4344051.0	root_3_F2_g100_clean.ply
E2#10: f/8, 1/8sec	root_4	680	44.2	0	F/8	1/8	+0dB	(91, 64, 76)	95	200	0.15461147	0.67235875	0.27839732	0.3939615	0.32764143	7778445.0	root_4_F8_g100_clean.ply
E2#10: f/8, 1/8sec	root_9	680	44.2	0	F/8	1/8	+0dB	(91, 64, 76)	95	200	0.14991346	0.68467164	0.28042954	0.40424228	0.31532836	4718966.0	root_9_F8_g100_clean.ply
E2#10: f/8, 1/8sec	root_3	680	44.2	0	F/8	1/8	+0dB	(91, 64, 76)	95	200	0.17711009	0.61107045	0.2569709	0.35409963	0.38892928	4291485.0	root_3_F8_g100_clean.ply
E2#12: f/8, 1/30sec, +6dB	root_4	680	44.2	0	F/8	1/30	+6dB	(91, 64, 76)	95	200	0.1536242	0.67478323	0.27915505	0.39562824	0.3252166	7713943.0	root_4_F8_g242_clean.ply
E2#12: f/8, 1/30sec, +6dB	root_9	680	44.2	0	F/8	1/30	+6dB	(91, 64, 76)	95	200	0.15077922	0.682143	0.2790069	0.4031359	0.3178569	4691917.0	root_9_F8_g242_clean.ply
E2#12: f/8, 1/30sec, +6dB	root_3	680	44.2	0	F/8	1/30	+6dB	(91, 64, 76)	95	200	0.17634873	0.6133168	0.25761077	0.3557059	0.3866834	4297648.0	root_3_F8_g242_clean.ply
E2#08: 1/500sec, +12dB	root_4	680	44.2	0	F/4	1/500	+12dB	(91, 64, 76)	95	200	0.15349731	0.6746831	0.27791438	0.39676902	0.32531658	7823302.0	root_4_gain383_clean.ply
E2#08: 1/500sec, +12dB	root_9	680	44.2	0	F/4	1/500	+12dB	(91, 64, 76)	95	200	0.14840041	0.6880376	0.2785831	0.40945455	0.31196213	4673269.0	root_9_gain383_clean.ply
E2#08: 1/500sec, +12dB	root_3	680	44.2	0	F/4	1/500	+12dB	(91, 64, 76)	95	200	0.17371163	0.61974084	0.2570686	0.36267233	0.38025883	4314087.0	root_3_gain383_clean.ply
E2#11: f/8, 1/15sec, +3dB	root_4	680	44.2	0	F/8	1/60	+3dB	(91, 64, 76)	95	200	0.15396138	0.6741424	0.27928072	0.3948624	0.32585722	7805306.0	root_4_F8_g171_clean.ply
E2#11: f/8, 1/15sec, +3dB	root_9	680	44.2	0	F/8	1/60	+3dB	(91, 64, 76)	95	200	0.14937386	0.68598545	0.2804203	0.40556556	0.31401387	4695764.0	root_9_F8_g171_clean.ply
E2#11: f/8, 1/15sec, +3dB	root_3	680	44.2	0	F/8	1/60	+3dB	(91, 64, 76)	95	200	0.17611042	0.6139274	0.25740057	0.3565268	0.38607246	4297039.0	root_3_F8_g171_clean.ply
E2#13: +/-10cm (#1)	root_4	680	44.2	+/-10	F/4	1/30	+0dB	(91, 64, 76)	95	200	0.1553294	0.6700714	0.27666545	0.39340636	0.32992792	7765075.0	root_4_focus_clean.ply
E2#13: +/-10cm (#1)	root_9	680	44.2	+/-10	F/4	1/30	+0dB	(91, 64, 76)	95	200	0.151021	0.6812848	0.27693066	0.40435383	0.3187154	4713225.0	root_9_focus_clean.ply
E2#13: +/-10cm (#1)	root_3	680	44.2	+/-10	F/4	1/30	+0dB	(91, 64, 76)	95	200	0.17758417	0.60968024	0.25543433	0.35424614	0.3903195	4323105.0	root_3_focus_clean.ply
E2#15: +/-10cm, f/2, 1/125sec (#1)	root_4	680	44.2	+/-10	F/2	1/125	+0dB	(91, 64, 76)	95	200	0.16656911	0.6392292	0.26154256	0.37768704	0.36077023	7654171.0	root_4_focusF2_clean.ply
E2#15: +/-10cm, f/2, 1/125sec (#1)	root_9	680	44.2	+/-10	F/2	1/125	+0dB	(91, 64, 76)	95	200	0.16460086	0.64435035	0.25884116	0.38550904	0.35564995	4829564.0	root_9_focusF2_clean.ply
E2#15: +/-10cm, f/2, 1/125sec (#1)	root_3	680	44.2	+/-10	F/2	1/125	+0dB	(91, 64, 76)	95	200	0.18919925	0.575067	0.23821138	0.33685598	0.4249328	4555762.0	root_3_focusF2_clean.ply
E2#17: +/-10cm, f/8, 1/15sec, +3dB (#1)	root_4	680	44.2	+/-10	F/8	1/15	+3dB	(91, 64, 76)	95	200	0.15498741	0.6714927	0.27950785	0.3919856	0.3285071	7877055.0	root_4_focusF8_clean.ply
E2#17: +/-10cm, f/8, 1/15sec, +3dB (#1)	root_9	680	44.2	+/-10	F/8	1/15	+3dB	(91, 64, 76)	95	200	0.14970915	0.6853112	0.28089246	0.40441918	0.31468812	4726762.0	root_9_focusF8_clean.ply
E2#17: +/-10cm, f/8, 1/15sec, +3dB (#1)	root_3	680	44.2	+/-10	F/8	1/15	+3dB	(91, 64, 76)	95	200	0.1763274	0.61329824	0.25772238	0.3555761	0.38670197	4332905.0	root_3_focusF8_clean.ply
E2#22: Distance +10cm	root_4	680	54.2/50.2	0	F/4	1/30	+0dB	(91, 64, 76)	95	200	0.15800162	0.66474617	0.27908802	0.385658	0.33525372	5335123.0	root_4_distance_clean.ply
E2#22: Distance +10cm	root_9	680	54.2/50.2	0	F/4	1/30	+0dB	(91, 64, 76)	95	200	0.15326107	0.6768935	0.27907196	0.39782113	0.3231068	3242454.0	root_9_distance_clean.ply
E2#22: Distance +10cm	root_3	680	54.2/50.2	0	F/4	1/30	+0dB	(91, 64, 76)	95	200	0.17992087	0.6042891	0.25764826	0.34664068	0.395711	3029983.0	root_3_distance_clean.ply
E2#19: +/-17cm	root_4	680	44.2	+/-17	F/4	1/30	+0dB	(91, 64, 76)	95	200	0.17033735	0.62926054	0.25816315	0.37109742	0.37073934	7788279.0	root_4_focus2_clean.ply
E2#19: +/-17cm	root_9	680	44.2	+/-17	F/4	1/30	+0dB	(91, 64, 76)	95	200	0.16879968	0.6331145	0.25650308	0.37661162	0.36688527	4702057.0	root_9_focus2_clean.ply
E2#19: +/-17cm	root_3	680	44.2	+/-17	F/4	1/30	+0dB	(91, 64, 76)	95	200	0.19297965	0.56415266	0.2349906	0.32916158	0.43584773	4368047.0	root_3_focus2_clean.ply
E2#20: +/-17cm, f/2, 1/125sec	root_4	680	44.2	+/-17	F/2	1/125	+0dB	(91, 64, 76)	95	200	0.19047594	0.57558566	0.24952547	0.32606044	0.42441428	6587650.0	root_4_focus2_F2_clean.ply
E2#20: +/-17cm, f/2, 1/125sec	root_9	680	44.2	+/-17	F/2	1/125	+0dB	(91, 64, 76)	95	200	0.1916645	0.57126874	0.24218328	0.3290855	0.42873123	3815610.0	root_9_focus2_F2_clean.ply
E2#20: +/-17cm, f/2, 1/125sec	root_3	680	44.2	+/-17	F/2	1/125	+0dB	(91, 64, 76)	95	200	0.21052328	0.5122793	0.2203267	0.29195243	0.48772073	3798599.0	root_3_focus2_F2_clean.ply
E2#21: +/-17cm, f/8, 1/15sec, +3dB	root_4	680	44.2	+/-17	F/8	1/15	+3dB	(91, 64, 76)	95	200	0.15641291	0.6674221	0.27445787	0.39296445	0.33257782	7928104.0	root_4_focus2_F8_clean.ply
E2#21: +/-17cm, f/8, 1/15sec, +3dB	root_9	680	44.2	+/-17	F/8	1/15	+3dB	(91, 64, 76)	95	200	0.15468565	0.67164665	0.27238747	0.39925897	0.32835367	4790665.0	root_9_focus2_F8_clean.ply
E2#21: +/-17cm, f/8, 1/15sec, +3dB	root_3	680	44.2	+/-17	F/8	1/15	+3dB	(91, 64, 76)	95	200	0.1809535	0.59987986	0.2501876	0.34969255	0.4001201	4446393.0	root_3_focus2_F8_clean.ply
E2#14: +/-10cm (#2)	root_4	680	44.2	+/-10	F/4	1/30	+0dB	(91, 64, 76)	95	200	0.15406789	0.6737533	0.27806458	0.39568898	0.32624665	7747712.0	root_4_focusRep_clean.ply
E2#14: +/-10cm (#2)	root_9	680	44.2	+/-10	F/4	1/30	+0dB	(91, 64, 76)	95	200	0.1513053	0.68070626	0.27743074	0.4032755	0.31929356	4733113.0	root_9_focusRep_clean.ply
E2#14: +/-10cm (#2)	root_3	680	44.2	+/-10	F/4	1/30	+0dB	(91, 64, 76)	95	200	0.17660037	0.6123867	0.25638378	0.35600275	0.38761345	4318547.0	root_3_focusRep_clean.ply
E2#16: +/-10cm, f/2, 1/125sec (#2)	root_4	680	44.2	+/-10	F/2	1/125	+0dB	(91, 64, 76)	95	200	0.1658059	0.64159554	0.26243556	0.37916073	0.35840368	7914906.0	root_4_focusRep_F2_clean.ply
E2#16: +/-10cm, f/2, 1/125sec (#2)	root_9	680	44.2	+/-10	F/2	1/125	+0dB	(91, 64, 76)	95	200	0.16336058	0.6480008	0.26074883	0.38725162	0.35199955	4921547.0	root_9_focusRep_F2_clean.ply
E2#16: +/-10cm, f/2, 1/125sec (#2)	root_3	680	44.2	+/-10	F/2	1/125	+0dB	(91, 64, 76)	95	200	0.18658817	0.58331996	0.24138679	0.341933	0.4166802	4532002.0	root_3_focusRep_F2_clean.ply
E2#18: +/-10cm, f/8, 1/15sec, +3dB (#2)	root_4	680	44.2	+/-10	F/8	1/15	+3dB	(91, 64, 76)	95	200	0.1535527	0.6752001	0.28002986	0.39517063	0.32479984	7832790.0	root_4_focusRep_F8_clean.ply
E2#18: +/-10cm, f/8, 1/15sec, +3dB (#2)	root_9	680	44.2	+/-10	F/8	1/15	+3dB	(91, 64, 76)	95	200	0.14966695	0.68552965	0.2819668	0.4035626	0.31447044	4750730.0	root_9_focusRep_F8_clean.ply
E2#18: +/-10cm, f/8, 1/15sec, +3dB (#2)	root_3	680	44.2	+/-10	F/8	1/15	+3dB	(91, 64, 76)	95	200	0.17611682	0.61412185	0.2585461	0.35557565	0.38587806	4379085.0	root_3_focusRep_F8_clean.ply
E2#06: 1/8sec	root_4	680	44.2	0	F/4	1/8	+0dB	(91, 64, 76)	95	200	0.14821833	0.68907255	0.28745362	0.4016191	0.31092775	6787278.0	root_4_8_clean.ply
E2#06: 1/8sec	root_9	680	44.2	0	F/4	1/8	+0dB	(91, 64, 76)	95	NA	NA	NA	NA	NA	NA	NA	NA
E2#06: 1/8sec	root_3	680	44.2	0	F/4	1/8	+0dB	(91, 64, 76)	95	200	0.17195873	0.6245825	0.2635686	0.36101416	0.37541726	3821462.0	root_3_8_clean.ply
E2#03: 1/125sec	root_4	680	44.2	0	F/4	1/125	+0dB	(91, 64, 76)	95	200	0.14969417	0.68700194	0.29022542	0.39677614	0.31299797	7185787.0	root_4_125_clean.ply
E2#24: Root position	root_9	680	44.2	0	F/4	1/30	+0dB	(91, 64, 76)	95	200	0.14386806	0.70078874	0.29319313	0.40759614	0.299211	4762600.0	root_9_rootpos_clean.ply
E2#03: 1/125sec	root_9	680	44.2	0	F/4	1/125	+0dB	(91, 64, 76)	95	200	0.14965312	0.6864736	0.28902972	0.3974439	0.31352642	4374257.0	root_9_125_clean.ply
E2#03: 1/125sec	root_3	680	44.2	0	F/4	1/125	+0dB	(91, 64, 76)	95	200	0.17267777	0.62524635	0.27240404	0.35284194	0.37475365	3857834.0	root_3_125_clean.ply
E2#24: Root position	root_4	680	44.2	0	F/4	1/30	+0dB	(91, 64, 76)	95	200	0.13963917	0.7108389	0.29124182	0.4195971	0.28916124	6324917.0	root_4_rootpos_clean.ply
E2#24: Root position	root_3	680	44.2	0	F/4	1/30	+0dB	(91, 64, 76)	95	200	0.1688527	0.6359216	0.27272758	0.3631935	0.36407864	4348377.0	root_3_rootpos_clean.ply
E2#23: Camera orientation	root_4	680	44.2	0	F/4	1/30	+0dB	(91, 64, 76)	95	200	0.14438783	0.70174456	0.29611745	0.40562716	0.29825485	7207037.0	root_4_camori_clean.ply
E2#23: Camera orientation	root_9	680	44.2	0	F/4	1/30	+0dB	(91, 64, 76)	95	NA	NA	NA	NA	NA	NA	NA	NA
E2#23: Camera orientation	root_3	680	44.2	0	F/4	1/30	+0dB	(91, 64, 76)	95	200	0.17736645	0.6109588	0.2624702	0.34848842	0.38904178	4623928.0	root_3_camori_clean.ply
